# Conserved 3’ Stem-Loop Structures Enable Comprehensive Analysis of Bacterial Transcription Termination in Metagenomes

**DOI:** 10.1101/2023.10.02.560326

**Authors:** Yunfan Jin, Jiyun Cui, Hongli Ma, Fei Gan, Zhenjiang Zech Xu, Zhi John Lu

**Affiliations:** MOE Key Laboratory of Bioinformatics, Center for Synthetic and Systems Biology, School of Life Sciences, Tsinghua University, Beijing 100084, China; Institute for Precision Medicine, Tsinghua University, Beijing 100084, China; Hubei Key Laboratory of Cell Homeostasis, College of Life Science, TaiKang Center for Life and Medical Sciences, Wuhan University, Wuhan, 430072, China; School of Mathematics, Harbin Institute of Technology, Harbin 150001, China; State Key Laboratory of Food Science and Resources, Nanchang University, Nanchang 330047, China; School of Mathematics and Computer Sciences, Nanchang University

**Keywords:** bacteria terminator, transcription termination, transcription unit prediction

## Abstract

Bacterial transcription termination is a critical yet underexplored mechanism of gene regulation in microbial ecosystems. Existing computational tools, however, primarily focus on predicting transcript 3’ ends generated by Rho-independent terminators (RITs) in model species, leaving significant gaps in understanding those generated by Rho-dependent terminators (RDTs), especially in non-model species. To address these limitations, we developed BATTER (BActeria Transcript Three Prime End Recognizer), a comprehensive computational tool for bacterial transcript 3’ termini prediction. BATTER builds on the observation that conserved stem-loop structures are frequently associated with 3’ ends of primary transcripts generated by both RIT and RDT mechanisms across distantly related bacterial species. BATTER demonstrated its advantage compared to existing tools. It enabled a comprehensive analysis of 42,905 representative bacterial genomes, uncovering that stem-loop structures exhibit clade-specific properties with greater variations between species than between gene families. Notably, BATTER uncovered that certain *Cyanobacteria* lineages, despite lacking Rho homologs, harbor Rho utilization (RUT) site-like sequences near 3’ ends, with preliminary experimental validation in *E. coli* suggesting their partial functionality in transcription termination. Additionally, BATTER systematically identified pervasive premature termination events in antimicrobial resistance (AMR) genes, highlighting their regulatory roles in translation protection and drug efflux. This study advances our understanding of transcription termination across diverse bacterial lineages and provides a robust computational approach for exploring transcription regulation in complex microbial ecosystems.
