## Supplementary material for "Conserved 3’ Stem-Loop Structures Enable Comprehensive Analysis of Bacterial Transcription Termination in Metagenomes": Dataset S1

### Sheet: gene clusters for augmentation
Cluster id	Gene name	Pfam id
0000	DNA-directed RNA polymerase subunit beta'	PF00623.23-RNA_pol_Rpb1_2,PF04983.21-RNA_pol_Rpb1_3,PF04997.15-RNA_pol_Rpb1_1,PF01551.25-Peptidase_M23,PF04998.20-RNA_pol_Rpb1_5,PF05000.20-RNA_pol_Rpb1_4,PF13533.9-Biotin_lipoyl_2
0001	DNA-directed RNA polymerase subunit beta	PF00562.31-RNA_pol_Rpb2_6,PF04560.23-RNA_pol_Rpb2_7,PF04561.17-RNA_pol_Rpb2_2,PF04563.18-RNA_pol_Rpb2_1,PF04565.19-RNA_pol_Rpb2_3,PF10385.12-RNA_pol_Rpb2_45
0002	pyruvate carboxylase	PF00289.25-Biotin_carb_N,PF02222.25-ATP-grasp,PF02655.17-ATP-grasp_3,PF02785.22-Biotin_carb_C,PF02786.20-CPSase_L_D2,PF07478.16-Dala_Dala_lig_C,PF13535.9-ATP-grasp_4,PF08443.14-RimK,PF01071.22-GARS_A
0003	aminomethyl-transferring glycine dehydrogenase	PF01212.24-Beta_elim_lyase,PF02347.19-GDC-P,PF00266.22-Aminotran_5,PF00155.24-Aminotran_1_2,PF00282.22-Pyridoxal_deC,PF05889.16-SepSecS
0004	aconitate hydratase	PF00330.23-Aconitase,PF00694.22-Aconitase_C
0005	ATP-dependent Clp protease ATP-binding subunit	PF00004.32-AAA,PF00005.30-ABC_tran,PF00158.29-Sigma54_activat,PF00910.25-RNA_helicase,PF01078.24-Mg_chelatase,PF01637.21-ATPase_2,PF01695.20-IstB_IS21,PF02151.22-UVR,PF02367.20-TsaE,PF03193.19-RsgA_GTPase,PF03266.18-NTPase_1,PF04851.18-ResIII,PF05496.15-RuvB_N,PF05621.14-TniB,PF05729.15-NACHT,PF06414.15-Zeta_toxin,PF07724.17-AAA_2,PF07726.14-AAA_3,PF07728.17-AAA_5,PF08477.16-Roc,PF10431.12-ClpB_D…
0006	DNA gyrase subunit B	PF00204.28-DNA_gyraseB,PF00986.24-DNA_gyraseB_C,PF01751.25-Toprim,PF02518.29-HATPase_c,PF13589.9-HATPase_c_3
0007	formate C-acetyltransferase	PF01228.24-Gly_radical,PF02901.18-PFL-like
0008	polyribonucleotide nucleotidyltransferase	PF00013.32-KH_1,PF00575.26-S1,PF01138.24-RNase_PH,PF03725.18-RNase_PH_C,PF03726.17-PNPase,PF13509.9-S1_2,PF07650.20-KH_2
0009	elongation factor G	PF00009.30-GTP_EFTU,PF00679.27-EFG_C,PF03144.28-GTP_EFTU_D2,PF03764.21-EFG_IV,PF14492.9-EFG_III,PF01926.26-MMR_HSR1,PF16658.8-RF3_C
0010	cell division protein FtsH	PF00004.32-AAA,PF01078.24-Mg_chelatase,PF01434.21-Peptidase_M41,PF01695.20-IstB_IS21,PF05496.15-RuvB_N,PF06068.16-TIP49,PF06480.18-FtsH_ext,PF07728.17-AAA_5,PF13191.9-AAA_16,PF13207.9-AAA_17,PF13401.9-AAA_22,PF13671.9-AAA_33,PF17862.4-AAA_lid_3,PF13521.9-AAA_28,PF00158.29-Sigma54_activat,PF07724.17-AAA_2,PF13238.9-AAA_18,PF13479.9-AAA_24,PF02367.20-TsaE,PF12775.10-AAA_7
0011	transketolase	PF00456.24-Transketolase_N,PF02779.27-Transket_pyr,PF02780.23-Transketolase_C,PF00676.23-E1_dh,PF02775.24-TPP_enzyme_C,PF13292.9-DXP_synthase_N
0012	DEAD/DEAH box helicase	PF00270.32-DEAD,PF00271.34-Helicase_C,PF04851.18-ResIII,PF14617.9-CMS1,PF03880.18-DbpA,PF07652.17-Flavi_DEAD,PF13245.9-AAA_19
0013	molecular chaperone DnaK	PF00012.23-HSP70,PF06723.16-MreB_Mbl,PF14450.9-FtsA,PF02782.19-FGGY_C
0014	ribosome-dependent GTPase TypA	PF00009.30-GTP_EFTU,PF00679.27-EFG_C,PF00735.21-Septin,PF01926.26-MMR_HSR1,PF03144.28-GTP_EFTU_D2,PF14492.9-EFG_III,PF02421.21-FeoB_N
0015	PTS glucose transporter subunit IIBC	PF02378.21-PTS_EIIC,PF00367.23-PTS_EIIB
0016	translation elongation factor 4	PF00009.30-GTP_EFTU,PF00679.27-EFG_C,PF03144.28-GTP_EFTU_D2,PF06421.15-LepA_C,PF14492.9-EFG_III,PF16658.8-RF3_C,PF16897.8-MMR_HSR1_Xtn
0017	glutamine--fructose-6-phosphate transaminase (isomerizing)	PF01380.25-SIS,PF13230.9-GATase_4,PF13522.9-GATase_6,PF13537.9-GATase_7,PF13580.9-SIS_2
0018	aspartate kinase	PF00696.31-AA_kinase,PF01842.28-ACT,PF13740.9-ACT_6,PF13840.9-ACT_7
0019	pyruvate kinase	PF00224.24-PK,PF02887.19-PK_C,PF03328.17-HpcH_HpaI
0020	chaperonin GroEL	PF00118.27-Cpn60_TCP1
0021	3-phosphoglycerate dehydrogenase	PF00389.33-2-Hacid_dh,PF01842.28-ACT,PF02826.22-2-Hacid_dh_C,PF03446.18-NAD_binding_2,PF19304.2-PGDH_inter,PF03720.18-UDPG_MGDP_dh_C,PF07991.15-IlvN,PF05359.14-DUF748,PF00670.24-AdoHcyase_NAD,PF02737.21-3HCDH_N
0022	GMP synthetase	PF00117.31-GATase,PF00733.24-Asn_synthase,PF00958.25-GMP_synt_C,PF01171.23-ATP_bind_3,PF02540.20-NAD_synthase,PF02568.17-ThiI,PF03054.19-tRNA_Me_trans,PF06508.16-QueC,PF07722.16-Peptidase_C26,PF01507.22-PAPS_reduct,PF00764.22-Arginosuc_synth,PF07685.17-GATase_3
0023	F0F1 ATP synthase subunit alpha	PF00006.28-ATP-synt_ab,PF00306.30-ATP-synt_ab_C,PF02874.26-ATP-synt_ab_N,PF06745.16-ATPase
0024	ABC transporter ATP-binding protein	PF00005.30-ABC_tran,PF02463.22-SMC_N,PF08352.15-oligo_HPY,PF13191.9-AAA_16,PF13401.9-AAA_22,PF13555.9-AAA_29,PF13304.9-AAA_21,PF00485.21-PRK,PF13166.9-AAA_13,PF00006.28-ATP-synt_ab,PF00004.32-AAA,PF03193.19-RsgA_GTPase
0025	RNA polymerase sigma factor	PF00140.23-Sigma70_r1_2,PF04539.19-Sigma70_r3,PF04542.17-Sigma70_r2,PF04545.19-Sigma70_r4,PF01402.24-RHH_1,PF03979.17-Sigma70_r1_1,PF07382.14-HC2
0026	cell division protein FtsZ	PF00091.28-Tubulin,PF12327.11-FtsZ_C
0027	IMP dehydrogenase	PF00478.28-IMPDH,PF00571.31-CBS,PF01070.21-FMN_dh,PF01645.20-Glu_synthase,PF03060.18-NMO,PF00977.24-His_biosynth,PF05690.17-ThiG
0028	amino acid permease	PF00324.24-AA_permease,PF13520.9-AA_permease_2
0029	F0F1 ATP synthase subunit beta	PF00004.32-AAA,PF00006.28-ATP-synt_ab,PF02874.26-ATP-synt_ab_N,PF03193.19-RsgA_GTPase,PF18269.4-T3SS_ATPase_C,PF00931.25-NB-ARC,PF01637.21-ATPase_2,PF13245.9-AAA_19,PF05729.15-NACHT
0030	NADP-dependent phosphogluconate dehydrogenase	PF00393.22-6PGD,PF02826.22-2-Hacid_dh_C,PF03446.18-NAD_binding_2,PF01488.23-Shikimate_DH,PF02737.21-3HCDH_N,PF03807.20-F420_oxidored,PF01210.26-NAD_Gly3P_dh_N,PF02558.19-ApbA,PF07991.15-IlvN
0031	glutamate--ammonia ligase	PF00120.27-Gln-synt_C,PF03951.22-Gln-synt_N
0032	pyruvate dehydrogenase complex E1 component subunit beta	PF02779.27-Transket_pyr,PF02780.23-Transketolase_C,PF17147.7-PFOR_II
0033	cysteine synthase	PF00291.28-PALP,PF00107.29-ADH_zinc_N
0034	preprotein translocase subunit SecY	PF00344.23-SecY,PF10011.12-DUF2254
0035	adenylosuccinate synthetase	PF00709.24-Adenylsucc_synt
0036	UDP-N-acetylglucosamine 1-carboxyvinyltransferase	PF00275.23-EPSP_synthase
0037	phosphopyruvate hydratase	PF00113.25-Enolase_C,PF03952.19-Enolase_N,PF07476.14-MAAL_C,PF13378.9-MR_MLE_C
0038	glutamate-1-semialdehyde aminotransferase	PF00202.24-Aminotran_3,PF00155.24-Aminotran_1_2
0039	ATP-dependent Clp protease ATP-binding subunit ClpX	PF00004.32-AAA,PF00005.30-ABC_tran,PF00158.29-Sigma54_activat,PF00437.23-T2SSE,PF00493.26-MCM,PF00910.25-RNA_helicase,PF01078.24-Mg_chelatase,PF01695.20-IstB_IS21,PF02367.20-TsaE,PF05496.15-RuvB_N,PF05729.15-NACHT,PF06689.16-zf-C4_ClpX,PF07724.17-AAA_2,PF07728.17-AAA_5,PF10431.12-ClpB_D2-small,PF12775.10-AAA_7,PF13173.9-AAA_14,PF13191.9-AAA_16,PF13238.9-AAA_18,PF13401.9-AAA_22,PF14532.9-Sigma54_a…
0040	beta-ketoacyl-ACP synthase II	PF00108.26-Thiolase_N,PF00109.29-ketoacyl-synt,PF02801.25-Ketoacyl-synt_C,PF08545.13-ACP_syn_III
0041	serine hydroxymethyltransferase	PF00155.24-Aminotran_1_2,PF00464.22-SHMT,PF01212.24-Beta_elim_lyase,PF01053.23-Cys_Met_Meta_PP,PF01041.20-DegT_DnrJ_EryC1
0042	tyrosine--tRNA ligase	PF00579.28-tRNA-synt_1b,PF01479.28-S4
0043	cysteine desulfurase	PF00155.24-Aminotran_1_2,PF00266.22-Aminotran_5,PF01041.20-DegT_DnrJ_EryC1,PF01053.23-Cys_Met_Meta_PP,PF01212.24-Beta_elim_lyase
0044	methionine adenosyltransferase	PF00438.23-S-AdoMet_synt_N,PF02772.19-S-AdoMet_synt_M,PF02773.19-S-AdoMet_synt_C
0045	phosphoglycerate kinase	PF00162.22-PGK
0046	elongation factor Tu	PF00009.30-GTP_EFTU,PF01926.26-MMR_HSR1,PF03143.20-GTP_EFTU_D3,PF03144.28-GTP_EFTU_D2,PF02492.22-cobW,PF03193.19-RsgA_GTPase
0047	diacetylchitobiose ABC transporter ATP-binding protein MsiK	PF00005.30-ABC_tran,PF02463.22-SMC_N,PF03193.19-RsgA_GTPase,PF03215.18-Rad17,PF08402.13-TOBE_2,PF13191.9-AAA_16,PF13304.9-AAA_21,PF13401.9-AAA_22,PF13521.9-AAA_28,PF13555.9-AAA_29,PF13604.9-AAA_30,PF13671.9-AAA_33,PF17912.4-OB_MalK,PF13481.9-AAA_25,PF17850.4-CysA_C_terminal,PF00004.32-AAA,PF00910.25-RNA_helicase,PF03459.20-TOBE,PF13476.9-AAA_23
0048	L-alanine dehydrogenase (NAD-dependent)	PF00070.30-Pyr_redox,PF01262.24-AlaDh_PNT_C,PF02737.21-3HCDH_N,PF02826.22-2-Hacid_dh_C,PF03446.18-NAD_binding_2,PF05222.18-AlaDh_PNT_N,PF07992.17-Pyr_redox_2,PF01134.25-GIDA,PF01266.27-DAO,PF01488.23-Shikimate_DH,PF02882.22-THF_DHG_CYH_C,PF13450.9-NAD_binding_8
0049	redox-regulated ATPase YchF	PF01926.26-MMR_HSR1,PF02421.21-FeoB_N,PF06071.16-YchF-GTPase_C,PF00350.26-Dynamin_N,PF02824.24-TGS,PF03308.19-MeaB,PF13238.9-AAA_18
0050	peptide-methionine (R)-S-oxide reductase MsrB	PF01641.21-SelR,PF03226.17-Yippee-Mis18,PF01155.22-HypA,PF01907.22-Ribosomal_L37e,PF02150.19-RNA_POL_M_15KD,PF04828.17-GFA,PF05077.15-DUF678,PF06221.16-zf-C2HC5,PF08271.15-TF_Zn_Ribbon,PF09814.12-HECT_2,PF10005.12-zinc-ribbon_6,PF12760.10-Zn_Tnp_IS1595,PF12773.10-DZR,PF13240.9-zinc_ribbon_2,PF13248.9-zf-ribbon_3,PF17981.4-ADD_ATRX,PF18073.4-Rubredoxin_2,PF19148.3-DUF5830
0051	aspartate-semialdehyde dehydrogenase	PF01118.27-Semialdhyde_dh,PF02774.21-Semialdhyde_dhC,PF02800.23-Gp_dh_C
0052	DNA-directed RNA polymerase subunit alpha	PF01000.29-RNA_pol_A_bac,PF01193.27-RNA_pol_L,PF03118.18-RNA_pol_A_CTD,PF14520.9-HHH_5
0053	rod shape-determining protein MreB	PF00012.23-HSP70,PF00022.22-Actin,PF02541.19-Ppx-GppA,PF06277.14-EutA,PF06723.16-MreB_Mbl,PF08841.13-DDR,PF11104.11-PilM_2,PF14450.9-FtsA,PF06406.14-StbA
0054	ketol-acid reductoisomerase	PF00670.24-AdoHcyase_NAD,PF01450.22-IlvC,PF02629.22-CoA_binding,PF02826.22-2-Hacid_dh_C,PF03446.18-NAD_binding_2,PF03807.20-F420_oxidored,PF07991.15-IlvN,PF01210.26-NAD_Gly3P_dh_N,PF02153.20-PDH_N,PF02558.19-ApbA,PF10727.12-Rossmann-like
0055	glyceraldehyde-3-phosphate dehydrogenase	PF00044.27-Gp_dh_N,PF02800.23-Gp_dh_C,PF02826.22-2-Hacid_dh_C,PF13241.9-NAD_binding_7
0056	ribose-phosphate diphosphokinase	PF00156.30-Pribosyltran,PF13793.9-Pribosyltran_N,PF14572.9-Pribosyl_synth,PF14681.9-UPRTase,PF15609.9-PRTase_2,PF15798.8-PRAS
0057	30S ribosomal protein S2	PF00318.23-Ribosomal_S2
0058	UTP--glucose-1-phosphate uridylyltransferase GalU	PF00483.26-NTP_transferase,PF12804.10-NTP_transf_3,PF01128.22-IspD,PF02348.22-CTP_transf_3
0059	succinyl-CoA synthetase (alpha subunit)	PF00549.22-Ligase_CoA,PF02629.22-CoA_binding,PF13607.9-Succ_CoA_lig,PF13380.9-CoA_binding_2
0060	MetQ/NlpA family ABC transporter substrate-binding protein	PF03180.17-Lipoprotein_9,PF04069.15-OpuAC,PF09084.14-NMT1,PF13627.9-LPAM_2
0061	two-component system response regulator	PF00072.27-Response_reg,PF00486.31-Trans_reg_C
0062	triose-phosphate isomerase	PF00121.21-TIM
0063	phosphoglyceromutase	PF00300.25-His_Phos_1,PF19921.2-bpX5
0064	YebC/PmpR family DNA-binding transcriptional regulator	PF01709.23-Transcrip_reg
0065	30S ribosomal protein S3	PF00189.23-Ribosomal_S3_C,PF05316.15-VAR1,PF07650.20-KH_2,PF14955.9-MRP-S24,PF13083.9-KH_4
0066	translation initiation factor IF-3	PF00707.25-IF3_C,PF05198.19-IF3_N
0067	ABC transporter ATP-binding protein	PF00005.30-ABC_tran,PF02367.20-TsaE,PF02463.22-SMC_N,PF12399.11-BCA_ABC_TP_C,PF13166.9-AAA_13,PF13175.9-AAA_15,PF13191.9-AAA_16,PF13304.9-AAA_21,PF13401.9-AAA_22,PF13476.9-AAA_23,PF13521.9-AAA_28,PF13555.9-AAA_29,PF13604.9-AAA_30,PF13671.9-AAA_33,PF00448.25-SRP54,PF01078.24-Mg_chelatase,PF01926.26-MMR_HSR1,PF03193.19-RsgA_GTPase,PF12128.11-DUF3584,PF13481.9-AAA_25,PF13514.9-AAA_27,PF13558.9-SbcC_…
0068	ATP-dependent Clp protease proteolytic subunit	PF00574.26-CLP_protease
0069	HU family DNA-binding protein	PF00216.24-Bac_DNA_binding,PF18291.4-HU-HIG
0070	recombination mediator RecR	PF01751.25-Toprim,PF02132.18-RecR,PF13662.9-Toprim_4,PF00633.26-HHH,PF14520.9-HHH_5
0071	ribulose-5-phosphate 3-epimerase	PF00834.22-Ribul_P_3_epim,PF01729.22-QRPTase_C,PF00977.24-His_biosynth,PF02581.20-TMP-TENI
0072	uracil-DNA glycosylase	PF03167.22-UDG
0073	guanylate kinase	PF00625.24-Guanylate_kin,PF03193.19-RsgA_GTPase,PF13191.9-AAA_16,PF13238.9-AAA_18,PF13401.9-AAA_22,PF13671.9-AAA_33,PF00005.30-ABC_tran,PF07931.15-CPT,PF13476.9-AAA_23,PF13555.9-AAA_29
0074	adenylate kinase	PF00406.25-ADK,PF05191.17-ADK_lid,PF13207.9-AAA_17,PF13238.9-AAA_18,PF13671.9-AAA_33,PF02223.20-Thymidylate_kin,PF13521.9-AAA_28,PF00448.25-SRP54,PF02224.21-Cytidylate_kin,PF17213.6-Hydin_ADK
0075	superoxide dismutase	PF00081.25-Sod_Fe_N,PF02777.21-Sod_Fe_C
0076	30S ribosomal protein S4	PF00163.22-Ribosomal_S4,PF01479.28-S4,PF13275.9-S4_2
0077	3-isopropylmalate dehydratase small subunit	PF00694.22-Aconitase_C
0078	50S ribosomal protein L5	PF00281.22-Ribosomal_L5,PF00673.24-Ribosomal_L5_C
0079	hypoxanthine phosphoribosyltransferase	PF00156.30-Pribosyltran,PF14681.9-UPRTase,PF02882.22-THF_DHG_CYH_C
0080	ribosome recycling factor	PF01765.22-RRF
0081	30S ribosomal protein S9	PF00380.22-Ribosomal_S9
0082	50S ribosomal protein L6	PF00347.26-Ribosomal_L6
0083	50S ribosomal protein L17	PF01196.22-Ribosomal_L17
0084	thiol peroxidase	PF00578.24-AhpC-TSA,PF08534.13-Redoxin
0085	50S ribosomal protein L15	PF00828.22-Ribosomal_L27A
0086	phosphopantetheine adenylyltransferase	PF01467.29-CTP_transf_like,PF08218.14-Citrate_ly_lig,PF11576.11-HcgB
0087	30S ribosomal protein S7	PF00177.24-Ribosomal_S7
0088	30S ribosomal protein S16	PF00886.22-Ribosomal_S16
0089	50S ribosomal protein L11	PF00298.22-Ribosomal_L11,PF03946.17-Ribosomal_L11_N
0090	organic hydroperoxide resistance protein	PF02566.22-OsmC,PF05305.17-DUF732
0091	50S ribosomal protein L23	PF00276.23-Ribosomal_L23
0092	30S ribosomal protein S12	PF00164.28-Ribosom_S12_S23
0093	30S ribosomal protein S11	PF00411.22-Ribosomal_S11,PF00208.24-ELFV_dehydrog
0094	50S ribosomal protein L19	PF01245.23-Ribosomal_L19,PF01835.22-MG2
0095	30S ribosomal protein S8	PF00410.22-Ribosomal_S8
0096	50S ribosomal protein L7/L12	PF00542.22-Ribosomal_L12,PF16320.8-Ribosomal_L12_N
0097	50S ribosomal protein L20	PF00453.21-Ribosomal_L20
0098	30S ribosomal protein S13	PF00416.25-Ribosomal_S13,PF05833.14-NFACT_N
0099	50S ribosomal protein L14	PF00238.22-Ribosomal_L14,PF11213.11-DUF3006
0100	sulfur carrier chaperone involved in Fe-S cluster assembly	PF01521.23-Fe-S_biosyn
0101	zinc ribbon domain-containing protein YjdM	PF01096.21-TFIIS_C,PF03831.17-YjdM,PF07282.14-OrfB_Zn_ribbon,PF08271.15-TF_Zn_Ribbon,PF08274.15-YjdM_Zn_Ribbon,PF08792.13-A2L_zn_ribbon,PF09723.13-Zn-ribbon_8,PF10571.12-UPF0547,PF11781.11-zf-RRN7,PF12760.10-Zn_Tnp_IS1595,PF13717.9-zinc_ribbon_4,PF03119.19-DNA_ligase_ZBD,PF03604.16-DNA_RNApol_7kD,PF07191.15-zinc-ribbons_6,PF08063.15-PADR1,PF14311.9-DUF4379,PF14354.9-Lar_restr_allev,PF14446.9-Prok…
0102	thioredoxin	PF00085.23-Thioredoxin,PF13098.9-Thioredoxin_2,PF13899.9-Thioredoxin_7,PF13905.9-Thioredoxin_8,PF00578.24-AhpC-TSA,PF08534.13-Redoxin,PF13192.9-Thioredoxin_3,PF13728.9-TraF,PF14595.9-Thioredoxin_9,PF04756.16-OST3_OST6,PF05768.17-Glrx-like,PF01323.23-DSBA,PF07449.14-HyaE,PF07689.15-KaiB
0103	30S ribosomal protein S10	PF00338.25-Ribosomal_S10,PF18074.4-PriA_C
0104	30S ribosomal protein S14	PF00253.24-Ribosomal_S14,PF10977.11-DUF2797,PF12728.10-HTH_17,PF18912.3-DZR_2,PF19474.2-DUF6011
0105	30S ribosomal protein S15	PF00312.25-Ribosomal_S15
0106	30S ribosomal protein S17	PF00366.23-Ribosomal_S17
0107	HU family DNA-binding protein	PF00216.24-Bac_DNA_binding,PF18291.4-HU-HIG,PF00699.23-Urease_beta
0108	50S ribosomal protein L27	PF01016.22-Ribosomal_L27
0109	acyl carrier protein	PF00550.28-PP-binding,PF14573.9-PP-binding_2
0110	ribosomal protein S18	PF01084.23-Ribosomal_S18
0111	translation initiation factor IF-1	PF01176.22-eIF-1a,PF16745.8-RsgA_N
0112	cold shock protein	PF00313.25-CSD,PF08206.14-OB_RNB
0113	50S ribosomal protein L35	PF01632.22-Ribosomal_L35p
0114	50S ribosomal protein L30	PF00327.23-Ribosomal_L30,PF01916.20-DS,PF08499.15-PDEase_I_N

### Sheet: Rfam families for augmentation
Rfam id	Name	Description	Category
RF00013	6S	6S / SsrS RNA	sRNA
RF00018	CsrB	CsrB/RsmB RNA family	sRNA
RF00021	Spot_42	Spot 42 RNA	sRNA
RF00022	GcvB	GcvB RNA	sRNA
RF00033	MicF	MicF RNA	sRNA
RF00034	RprA	RprA RNA	sRNA
RF00035	OxyS	OxyS RNA	sRNA
RF00050	FMN	FMN riboswitch (RFN element)	riboswitch
RF00057	RyhB	RyhB RNA	sRNA
RF00059	TPP	TPP riboswitch (THI element)	riboswitch
RF00078	MicA	MicA sRNA	sRNA
RF00079	OmrA-B	OmrA-B family	sRNA
RF00081	ArcZ	ArcZ RNA	sRNA
RF00082	SraG	SraG RNA	sRNA
RF00083	GlmZ_SraJ	GlmZ RNA activator of glmS mRNA	sRNA
RF00084	CsrC	CsrC RNA family	sRNA
RF00101	SraC_RyeA	SraC/RyeA RNA	sRNA
RF00106	RNAI	RNAI	sRNA
RF00107	FinP	FinP	sRNA
RF00110	RybB	RybB RNA	sRNA
RF00111	SdsR_RyeB	SdsR_RyeB RNA	sRNA
RF00112	CyaR_RyeE	CyaR/Rye RNA	sRNA
RF00116	C0465	C0465 RNA	sRNA
RF00117	C0719	C0719 RNA	sRNA
RF00118	rydB	rydB RNA	sRNA
RF00121	MicC	MicC RNA	sRNA
RF00122	GadY	GadY	sRNA
RF00124	IS102	IS102 RNA	sRNA
RF00125	IS128	IS128 RNA	sRNA
RF00126	ryfA	ryfA RNA	sRNA
RF00128	GlmY_tke1	Glm Y RNA activator of glmS mRNA	sRNA
RF00162	SAM	SAM riboswitch (S box leader)	riboswitch
RF00166	PrrB_RsmZ	PrrB/RsmZ RNA family	sRNA
RF00167	Purine	Purine riboswitch	riboswitch
RF00174	Cobalamin	Cobalamin riboswitch	riboswitch
RF00195	RsmY	RsmY RNA family	sRNA
RF00230	T-box	T-box leader	leader
RF00234	glmS	glmS glucosamine-6-phosphate activated ribozyme	riboswitch
RF00238	ctRNA_pND324	ctRNA	sRNA
RF00240	RNA-OUT	RNA-OUT	sRNA
RF00242	ctRNA_pT181	ctRNA	sRNA
RF00262	sar	sar RNA	sRNA
RF00379	ydaO-yuaA	ydaO/yuaA leader	riboswitch
RF00380	M-box	M-box riboswitch (ykoK leader)	riboswitch
RF00388	Anti-Q_RNA	Anti-Q RNA	sRNA
RF00442	ykkC-yxkD	Guanidine-I riboswitch	riboswitch
RF00489	ctRNA_p42d	ctRNA	sRNA
RF00504	Glycine	Glycine riboswitch	riboswitch
RF00505	RydC	RydC RNA	sRNA
RF00506	Thr_leader	Threonine operon leader	leader
RF00512	Leu_leader	Leucine operon leader	leader
RF00513	Trp_leader	Tryptophan operon leader	leader
RF00514	His_leader	Histidine operon leader	leader
RF00517	serC	serC leader	leader
RF00518	speF	speF leader	leader
RF00520	ybhL	ybhL leader	leader
RF00521	SAM_alpha	SAM riboswitch (alpha-proteobacteria)	riboswitch
RF00522	PreQ1	PreQ1 riboswitch	riboswitch
RF00557	L10_leader	Ribosomal protein L10 leader	leader
RF00558	L20_leader	Ribosomal protein L20 leader	leader
RF00615	LhrA	Listeria Hfq binding LhrA	sRNA
RF00624	P9	Pseudomonas sRNA P9	sRNA
RF00625	P11	Pseudomonas sRNA P11	sRNA
RF00628	RgsA	RgsA sRNA	sRNA
RF00630	P26	Pseudomonas sRNA P26	sRNA
RF00634	SAM-IV	S-adenosyl methionine (SAM) riboswitch	riboswitch
RF01051	c-di-GMP-I	Cyclic di-GMP-I riboswitch	riboswitch
RF01400	istR	istR Hfq binding RNA	sRNA
RF01411	BsrF	BsrF	sRNA
RF01412	BsrG	BsrG	sRNA
RF01482	AdoCbl_riboswitch	AdoCbl riboswitch	riboswitch
RF01690	Bacillaceae-1	Bacillaceae-1 RNA	sRNA
RF01705	Flavo-1	Flavo-1 RNA	sRNA
RF01706	Gut-1	Gut-1 RNA	sRNA
RF01719	Pseudomon-1	Pseudomon-1/ErsA RNA	sRNA
RF01725	SAM-I-IV-variant	SAM-I/IV variant riboswitch	riboswitch
RF01770	rimP	Gammaprotebacteria rimP leader	leader
RF01771	rnk_leader	Enterobacteria rnk leader	leader
RF01772	rnk_pseudo	Pseudomonas rnk leader	leader
RF01808	MicX	MicX Vibrio cholerae sRNA	sRNA
RF01859	Phe_leader	Phenylalanine leader peptide	leader
RF02029	sraA	sraA	sRNA
RF02064	STnc370	Enterobacterial sRNA STnc370	sRNA
RF02065	STnc340	Enterobacterial sRNA STnc340	sRNA
RF02067	STnc310	Salmonella enterica sRNA STnc310	sRNA
RF02074	STnc240	Enterobacterial sRNA STnc240	sRNA
RF02075	STnc230	Enterobacterial sRNA STnc230	sRNA
RF02083	OrzO-P	OrzO-P RNA antitoxin family	sRNA
RF02084	STnc130	Enterobacteria sRNA STnc130	sRNA
RF02223	sX4	Proteobacterial sRNA sX4	sRNA
RF02242	Xoo5	Xanthomonadaceae sRNA Xoo5	sRNA
RF02278	Betaproteobacteria_toxic_sRNA	Betaproteobacteria toxic small RNA	sRNA
RF02371	PyrG_leader	PyrG leader	leader
RF02399	NsiR1	Nitrogen stress-induced RNA 1	sRNA
RF02432	SpF25_sRNA	Streptococcus sRNA SpF25	sRNA
RF02433	SpF36_sRNA	Streptococcus sRNA SpF36	sRNA
RF02447	SpR19_sRNA	Streptococcus sRNA SpR19	sRNA
RF02495	ohsC_RNA	Oppression of Hydrophobic ORF by sRNA	sRNA
RF02564	naRNA4	Nucleoid-associated noncoding RNA 4 (CssrE)	sRNA
RF02579	tsr26	S. aureus tsr26 small RNA	sRNA
RF02600	BASRCI27	Brucella sRNA CI27	sRNA
RF02607	AbsR25	Acinetobacter sRNA 25	sRNA
RF02621	BSnc120	Brucella sRNA 120	sRNA
RF02630	Hrs12	Hfq-regulated sRNA 12	sRNA
RF02728	HrrF	Haemophilus regulatory RNA responsive to iron	sRNA
RF02732	JA04	Aggregatibacter sRNA JA04	sRNA
RF02751	ES036	ES036 (CssrF) sRNA	sRNA
RF02767	Ysr186_sR026_CsrC	Yersinia sRNA 186/sR026/CsrC	sRNA
RF02834	VqmR	Vibrio RNA VqmR	sRNA
RF02837	anti-hemB	Burkholderia RNA 7 (anti-hemB)	sRNA
RF02841	Ref70	Enterococcus sRNA 70	sRNA
RF02860	Arrc14	Actinobacillus sRNA 14	sRNA
RF02867	ncS011	Burkholderia sRNA 11	sRNA
RF02891	AgrB	ArsR-gov region gene B	sRNA
RF02898	AaHKsRNA20	Aggregatibacter sRNA 20	sRNA
RF02924	skipping-rope	skipping-rope RNA	sRNA
RF03165	2dG-II	2dG-II purine riboswitch	riboswitch
RF03166	glycine-GGAnGA	glycine-GGAnGA riboswitch	riboswitch
RF03167	c-di-GMP-I-GGC	c-di-GMP-I-GGC riboswitch	riboswitch
RF04180	BTnc231	Bacteroides sRNA BTnc231	sRNA
